# Cas9-induced large deletions and small indels are controlled in a convergent fashion

**DOI:** 10.1101/2020.08.05.216739

**Authors:** Michael Kosicki, Felicity Allen, Allan Bradley

**Affiliations:** Lawrence Berkeley National Lab, Berkeley, US; Wellcome Sanger Institute, Hinxton, UK; Department of Medicine, University of Cambridge, Cambridge, UK

## Abstract

Repair of Cas9-induced double-stranded breaks results primarily in formation of small indels, but can also cause potentially harmful large deletions. While mechanisms leading to the creation of small indels are relatively well understood, very little is known about the origins of large deletions. Using a novel library of clonal mouse embryonic stem cells *bona fide* deficient for 32 DNA repair genes, we have shown that large deletion frequency increases in cells impaired for non-homologous end joining and decreases in cells deficient for the central resection gene *Nbn* and the microhomology-mediated end joining gene *Polq*. Across deficient clones, increase in large deletion frequency was closely correlated with the increase in the extent of microhomology and the size of small indels, implying a continuity of repair processes across different genomic scales. Furthermore, by targeting diverse genomic sites, we identified examples of repair processes that were highly locus-specific, discovering a novel role for exonuclease Trex1. Finally, we present evidence that indel sizes increase with the overall efficiency of Cas9 mutagenesis. These findings may have impact on both basic research and clinical use of CRISPR-Cas9, in particular in conjunction with repair pathway modulation.
