## Supplementary Tables S1 and S2 for "Cas9-induced large deletions and small indels are controlled in a convergent fashion"

### Sheet: captions
Supplementary Table 1 gRNAs used in the study. Coordinates are given with respect to mm10 genome assembly. guide mismatch in CAST genome - were there CAST-strain specific SNPs in the gRNA binding site? region ID - unique ID of the PCR-amplified locus. SNPs in region - were there CAST-strain specific SNPsin the amplified locus (outside of the primer binding sites)?
Supplementary Table 2 Detailed description of clones included in the library. SNPs in region - were there CAST-strain specific SNPs in the amplified locus (outside of the primer binding sites)? allele strain - origin of the allele: C=CAST, B=BL6 or U=unknown (due to lack of distinguishing SNPs or indels). allele indel – form of the indel, D=deletion, I=insertion, X=mismatch (SAM-CIGAR format). Fo…

### Sheet: guides.S1
guide ID	guide function	gene target	guide sequence	PAM	guide coordinates	strand	guide mismatch in CAST genome	region ID	region coordinates	SNPs in region	primer forward	primer reverse
309	control	R26	ACTCCAGTCTTTCTAGAAGA	TGG	chr6:113076025-113076047	-	NO	309	chr6:113075930-113076151	NO	AGTCTTGTCCCTCCAATTTTACA	GGAGTGTTGCAATACCTTTCTG
231	control	hCCR5	AGGCTTCCCGCATTCAAAAT	CGG
244	control	SryTrs	GGGGTAGGCCTAATTACGGA
33	control	GFP	GAAGTTCGAGGGCGACACCC	TGG
232	control	hThumpD3AS	TGGGGAAGGTGGAACCCCAC	AGG
245	control	Bbs2x	GGGTCTTCGAGAAGACCT
15	experimental	PigA	CGTTGTGTCACAGTGCATAA	TGG	﻿chrX:164422318-164422340	-	NO	15	chrX:164422184-164422466	chrX	GAAAACTCTTAGTCTGTGTAGTGTTGG	AGCAAAGCACACTATAAACGTATTCA
48	experimental	PigA	ATGCAGAACGCTTCAGTGA	GGG	﻿chrX:164428617-164428638	-	NO	48	chrX:164428522-164428765	chrX	TCTTATTGCAAAAATTAGGGTGCAG	CAGGAAAAGCAAAAGACCAAGCTAA
148	experimental	Itga6	TGTCACCAGGTTGCTTGTGG	GGG	﻿chr2:71816621-71816643	+	NO	148	chr2:71816488-71816756	YES	AAGCCTCTATCTTTGTTCTCTTCCA	ACCGTCATTATCAAATTCAATCCGT
106	knock-out	Brca2	AGCTGTGGTTCATAACCGTG	GGG	chr5:150529562-150529584	-	NO	105	chr5:150529469-150529670	YES	GATTTAGGACCGATAAGCCTCAA	GTGGTAGAGTTTGACTTCGTTCT
107	knock-out	Brca2	GCTGCGTGCTTCTTCATCTC	GGG	chr5:150534593-150534615	-	NO	107	chr5:150534468-150534723	YES	CACTTTCAGATGTGTGTGTGTG	AGCACCACTAACAAAACAAAATCA
108	knock-out	Blm	GGGGGCGGACTGCCTGAGCA	GGG	chr7:80512878-80512900	-	NO	108	chr7:80512759-80513027	YES	GAAGATGAGATGATGGCTACCTC	TCTTTAAACCACCACCTCGTAAA
109	knock-out	Blm	TGAGCCGTCACTGCCGGCCA	CGG	chr7:80513259-80513281	-	NO	109	chr7:80513125-80513393	YES	GTCATCCATATCAGCCCAGTC	CTGAGGCCTTTTCATTCACTGA
111	knock-out	Xlf	GGGAGCTAGCAGCATTGCTT	CGG	chr1:75046556-75046578	-	NO	111.1	chr1:75046402-75046667	YES	CCACATCTCCAACTCAAGAAATATC	GCTAATTGAGGGCTCTTCTTCAT
112	knock-out	Xlf	GTTATCAGTTCCTCGAGGGG	AGG	chr1:74968229-74968251	+	NO	112	chr1:74968092-74968341	YES	CATGGCTGTGAGGTTACTAAGTT	CTTGGTGGATGCTTCTCTTCTG
113	knock-out	Xrcc4	GAGTGCCAAAGAAGCCTTGG	AGG	chr13:89992569-89992591	-	NO	113	chr13:89992478-89992738	YES	AGCTGCTGGACTTCATTTAGC	TCCCTTGAGCATTATAACATTCCA
114	knock-out	Xrcc4	AGGGGCTCCACTTTCTTCAT	CGG	chr13:89991086-89991108	+	NO	114	chr13:89990991-89991215	YES	TCATACGTGTTTTCAATTTGGTT	GTCAGCAAGAATGAATCGAGGAT
115	knock-out	Xrcc4	AGGATTACCTGTTGCAGTCC	AGG	chr13:90071533-90071555	+	NO	115	chr13:90071381-90071648	YES	TTACAGACCCATATGCAACTG	CTTCTGAACCCAACGTACCTTAT
116	knock-out	Ctip	GTGCCTTTGAAATCCCTGGG	AGG	chr18:11722019-11722041	+	NO	116	chr18:11721900-11722141	YES	AGGTCATTAGCCAGTCATTTTCT	CATTGGGAAAGGAAGGGCATT
117	knock-out	Ctip	TGGATGCATCCGCAGAATTA	GGG	chr18:11660862-11660884	-	NO	117	chr18:11660676-11660943	YES	TTTCAGATTACGTGAAGGTGAGT	ACCTTGCACTTCCTTATCATGAT
242	knock-out	Rnf138	GAGAAAGAGCATGTCCGGAA	CGG	chr18:21008805-21008827	+	NO	242	chr18:21008691-21008945	NO	CCTGTAATTAACCTGTCACAAATGT	TTCTCAAAGCCATGTTCACCA
299	knock-out	Lig4	TGTGTTATGAGTGGATTAGA	TGG	chr8:9971764-9971786	-	NO	299	chr8:9971662-9971927	YES	TTCTCAGAACCTGCAATAACACA	GGTGATGATGATGAACCTAGAGA
243	knock-out	Rnf138	TCAAGATCTAAGGCCCGTTC	CGG	chr18:21008819-21008841	-	NO	242	chr18:21008691-21008945	NO	CCTGTAATTAACCTGTCACAAATGT	TTCTCAAAGCCATGTTCACCA
157	knock-out	Parp1	GGTACCACTTCTCCTGCTTC	TGG	chr1:180573683-180573705	+	NO	157	chr1:180573545-180573793	NO	GTGACCTGAGAGAGCATCAG	TCTTCTTGACCTTCTGCTGA
160	knock-out	Trex2	TGGCAGTAAAGGGGCGCTCC	GGG	chrX:73434423-73434445	+	NO	160	chrX:73434344-73434612	chrX	CTTACCACAGCGCCATTGAA	TTTGTATTCCTGGACCTAGAAGC
294	knock-out	Polq	TTGCTTGGTCACGTCTTGGA	AGG	chr16:37013244-37013266	+	NO	294	chr16:37013107-37013357	NO	GAACAAACAAGCGAAGAGTTTCT	TGTAACCAACCCAAAAGAGAATT
179	knock-out	Trex1	AGTGCCCAGACCGCCCCGTG	TGG	chr9:109058732-109058754	-	NO	179	chr9:109058634-109058893	NO	CCCCTGTACTTCCAGCTCAG	ACATGCAGACCCTCATCTTCTTA
180	knock-out	Trex1	GTAGCCGGAGTGCCGTACAT	GGG	chr9:109058209-109058231	+	NO	180	chr9:109058082-109058339	NO	TTCTGGGACCTTCTCTGGAG	CATACTGCTGAAGGTGATGTTCT
181	knock-out	Exo5	GTGAGTTGCAGATGGTGTAC	GGG	chr4:120922370-120922392	-	NO	181	chr4:120922268-120922510	NO	TGTCACAAGGTCATGAAGTTCTA	AAGGATGACAAACCAGTAAGCTT
182	knock-out	Exo5	GTTGCACTACACATCCAAGG	GGG	chr4:120922096-120922118	-	NO	182	chr4:120921964-120922218	NO	GAGTCACTTTCCCTTGTACCATG	TACTAGCAATGATTCCTGCCCTA
191	knock-out	Lig3	GCTGCTCTGCCATCGCACAG	GGG	chr11:82783604-82783626	-	NO	191	chr11:82783445-82783703	YES	CATAAGTCAGTTCAGCCAGTGG	GCACACGCCCTTTACAATCT
192	knock-out	Lig3	ACCAATCCTCGGAAGTTCTC	TGG	chr11:82785428-82785450	+	NO	192	chr11:82785337-82785602	NO	CACACCTAAGAAGAAAGCTGCT	TGGAGCACAGAGTTAAACCATG
193	knock-out	Trp53	GAAGTCACAGCACATGACGG	AGG	chr11:69588480-69588502	+	NO	193.1	chr11:69588367-69588622	NO	TCTCCTCCCCTCAATAAGCTATT	AGAGCAAGAATAAGTCAGAAGCC
194	knock-out	Trp53	ATCGGAGCAGCGCTCATGGT	GGG	chr11:69588518-69588540	-	NO	193.1	chr11:69588367-69588622	NO	TCTCCTCCCCTCAATAAGCTATT	AGAGCAAGAATAAGTCAGAAGCC
196	knock-out	Xrcc5	GAGATTGCGTTAGTCCTCTA	TGG	chr1:72312429-72312451	+	NO	195	chr1:72312283-72312545	YES	TTAATCTAGTATCTGGTGGCCCT	CAGCAAATCAAAATCTGGTAGCA
197	knock-out	Polm	CAGCTCTGCTAGATATTAGC	TGG	chr11:5836254-5836276	-	NO	197	chr11:5836153-5836391	NO	GGACCTGCTATTATGTCATCTGT	TTTCATTCTCCTTCCAGCTCAAA
199	knock-out	Rnaseh1	AGCAGGAAACCGGTCCACCT	GGG	chr12:28652039-28652061	-	NO	199	chr12:28651896-28652149	YES	AACTGCAGTAAAACATGACAACT	CTAACATACCTTTTGAACCATCCG
201	knock-out	Prkdc	CCGGAAGTCGCTTAGCATTG	AGG	chr16:15648772-15648794	+	NO	201	chr16:15648683-15648914	YES	AATATTTTCTCCTTCCCTCTGCT	TAGGGCTTCTTCTCTACAATCAC
203	knock-out	Xrcc6	CAGGGCTATGTTCGAATCTC	AGG	chr15:82019033-82019055	+	NO	203.1	chr15:82018883-82019152	YES	CTTGTAACTCTATGGGCTTGTCT	GAGATAAGAGACATGAGCCACC
205	knock-out	Dclre1c	GTTTGGAGCTGGTTCGGAGC	TGG	chr2:3437971-3437993	+	NO	205	chr2:3437869-3438106	YES	CTGGGGTGTGATTACTTCTGAAT	AAAAGAACTGGTACCTGAACTCC
206	knock-out	Dclre1c	CACCAACCTAAGCGAGGAGC	TGG	chr2:3438062-3438084	+	YES	206	chr2:3437970-3438228	YES	ATTTTGGAGCTGGTTCGGAG	CAAAGATGAGAAGAGCCCCAG
207	knock-out	Poll	AGAGCCCACATTATGCCCGC	TGG	chr19:45558880-45558902	-	NO	207	chr19:45558769-45559037	YES	ATGTCTTCATCCACCACAATGT	ACATAGTCAGTTTGAGGCCAG
296	knock-out	Poll	CACTTGCAAAGATTCCCAAA	AGG	chr19:45559599-45559621	-	NO	296	chr19:45559497-45559750	YES	AGGTTAGGTCACTTCTGTTAATCT	AATTATTAAGGGCTGGCTCTCAA
212	knock-out	Trp53bp1	TACCAGTGGTTCCATCAGTC	AGG	chr2:121269941-121269963	-	NO	212	chr2:121269837-121270091	YES	AGGTACAGATAAGAGTCGATCGA	ATACCCGTGATTAGTTTGGTGTT
213	knock-out	Nbn	CCCAACAACGTACTCCACGC	CGG	chr4:15962332-15962354	-	NO	213	chr4:15962216-15962434	YES	GTATGTCCTGTATCATGAATGCG	ACAGGGAAGTTTACTGTTAAGACA
214	knock-out	Nbn	GCGTGGAGTACGTTGTTGGG	AGG	chr4:15962335-15962357	+	NO	213	chr4:15962216-15962434	YES	GTATGTCCTGTATCATGAATGCG	ACAGGGAAGTTTACTGTTAAGACA
215	knock-out	Ercc1	ATAGCATCATCGTGAGCCCG	AGG	chr7:19348591-19348613	+	NO	215	chr7:19348473-19348742	YES	TATGCTGAGTACGCCATCAC	TGAATGAATGAAGGGGTGTGTAT
216	knock-out	Ercc1	TTCCGTGACGATCTGAATAA	GGG	chr7:19348407-19348429	-	NO	216	chr7:19348308-19348567	YES	CCCTTGCTTATTCTTAGCCCC	GTCTGGCTGGGGTTCTCTCC
217	knock-out	Lig1	AGTGTCTTGAATTGTCCGTT	TGG	chr7:13288679-13288701	-	NO	217	chr7:13288538-13288798	YES	TAGGTAAGAAGAGGATGGGGATC	CTACTGGACACTACACACACAAA
218	knock-out	Lig1	TGTCTTGAATTGTCCGTTTG	GGG	chr7:13288677-13288699	-	NO	217	chr7:13288538-13288798	YES	TAGGTAAGAAGAGGATGGGGATC	CTACTGGACACTACACACACAAA
219	knock-out	Rad52	AGAGTACATTAGCAGCCGCA	TGG	chr6:119913064-119913086	+	NO	219	chr6:119912975-119913190	NO	CCAATTTGAGTTCCTTCTGCATT	GCCTCTGAGTCCATGAAATCTAG
220	knock-out	Rad52	ATGCGGCTGCTAATGTACTC	TGG	chr6:119913062-119913084	-	NO	219	chr6:119912975-119913190	NO	CCAATTTGAGTTCCTTCTGCATT	GCCTCTGAGTCCATGAAATCTAG
222	knock-out	Setmar	TGGCTTGGCGTACTTTCCTT	CGG	chr6:108075869-108075891	-	NO	221	chr6:108075742-108075972	NO	ATTGACCCCACACAAATAACCTT	GAGAAGGAAGTGTAGGCCATTC
225	knock-out	Wrn	AAGAACACTCTTCTGAACGC	AGG	chr8:33352163-33352185	+	NO	225	chr8:33352082-33352334	NO	TTCAGACAGGAAGGAGCAATCA	ACCCTTGTTAATCTGACCTTATGA
226	knock-out	Wrn	TCTGTCTGATGGCGATGTGG	TGG	chr8:33343664-33343686	-	NO	226	chr8:33343571-33343759	YES	AGTAACATTTGCTCTCAGACACA	GTGACTAAGACAGAAGGAAACAT
227	knock-out	Xrcc1	TTCTCAAGGCGGACACTTAC	CGG	chr7:24547809-24547831	+	NO	227	chr7:24547673-24547913	YES	GTGAAGTCAAGTGTGGAGAGTC	GGAATGAGGAGGTGGGAGAT
233	knock-out	Paxx	AGCCCCACTTAGGCCAAATC	GGG	chr2:25460468-25460490	+	NO	233	chr2:25460358-25460584	YES	CTAAGGAGGGAGATGTGTGTTAT	CTAATAGCATTTCCAGGGTAGGG
234	knock-out	Paxx	CTGCTTCTCGCCTGACAGCC	TGG	chr2:25460663-25460685	-	NO	234	chr2:25460562-25460789	YES	CCCTACCCTGGAAATGCTATTAG	CTAGTGAGTGGAGTCTAGGGATG
237	knock-out	Bre	AGTTTGAAGCGGTCACAGTT	GGG	chr5:31730989-31731011	-	NO	237	chr5:31730908-31731156	YES	GGGGACTTTCAATTTTGTTCTTAA	TGGCAGATAACATAGCAGTAACT
239	knock-out	Fam175a	CTTCACCTTTCATTTCACCG	AGG	chr5:100818574-100818596	+	NO	238	chr5:100818481-100818727	NO	GCATGCAAACTACCAAAACAGAA	GTGCCCACTACCTATAACACATT
102	knock-out-fail	Brca1	GAAGCCTTCTGACACGGTTC	CGG	chr11:101532049-101532071	+	NO	102.1	chr11:101531948-101532195	NO	GATCCACACACTCACTAACTCAC	TTTTCTAACTAAAACATGCCCCT
103	knock-out-fail	Brca1	GTGCCAAAGAACTCGGGGAT	CGG	chr11:101525084-101525106	-	NO	103	chr11:101524937-101525187	YES	GGATCCTGTTCTTGCATATCTGA	CTAGAAAATCTCAAGGGCCTGTC
104	knock-out-fail	Brca1	GAGAATGGACTCAGCGCCAC	AGG	chr11:101524452-101524474	-	NO	104	chr11:101524336-101524558	YES	ATGTATGTCTCTCAAATCGTCCC	CCCTGTCAAGAAGGTAAGCTAG
105	knock-out-fail	Brca2	TGGTAGGGGGGATTCCTCTG	TGG	chr5:150529595-150529617	-	NO	105	chr5:150529469-150529670	YES	GATTTAGGACCGATAAGCCTCAA	GTGGTAGAGTTTGACTTCGTTCT
110	knock-out-fail	Blm	GGTGGGTAAACATTCCTCAG	TGG	chr7:80502761-80502783	+	NO	110	chr7:80502672-80502925	YES	ACAAAGGACTTCTGTAAATGGGA	AATGGAAATGACGTCAGACTTCT
143	knock-out-fail	Lig4	TGTAGCAGACGTGGAGCGTG	TGG	chr8:9973001-9973023	-	YES	143	chr8:9972871-9973135	YES	CCAAACTGGTCGGTATAGTTGTA	ACAACGTCACCACAGATCTG
151	knock-out-fail	Brca2	AGCAGATACTCTGGGGGAAA	TGG	chr5:150542039-150542061	-	NO	151	chr5:150541879-150542142	YES	CAAGTGTCAACCCTCCTTAGTG	TGCATGTGGTGAAGTATTAGTCT
155	knock-out-fail	Exo1	TGGCTGTGGATACCTACTGT	TGG	chr1:175882987-175883009	+	NO	154	chr1:175882889-175883123	NO	ATGTAGTTAACTTGGCACGATGG	ACAGAAAGCATACCATTCTAGCT
156	knock-out-fail	Parp1	GCGCTGGGATGATCAGCAGA	AGG	chr1:180573762-180573784	+	NO	156	chr1:180573678-180573924	NO	ACACTGGTACCACTTCTCCTG	GGAAGATAAGACACCAAACCTCA
158	knock-out-fail	Mre11a	TGAAATCTTAAGACTTGCCC	TGG	chr9:14786980-14787002	+	NO	158.1	chr9:14786889-14787131	YES	ACACATTTAAAATCCTGGTTGCC	ATTGGTATTTAGCCAAGAAATGC
159	knock-out-fail	Mre11a	TGACCGCCCTGTGCAGTTTG	AGG	chr9:14790674-14790696	+	NO	159	chr9:14790585-14790815	NO	TTGTTAGGTGGTGATCTTTTCCA	GTTGCTTTGTAAGGGAATTTTGC
161	knock-out-fail	Trex2	TGGGGCCCTCCTGGCGGCTT	AGG	chrX:73434306-73434328	+	NO	161	chrX:73434211-73434474	chrX	GACAGTGTCTTGGGGCAGAT	GTTCTGGACAAGCTCACACTG
295	knock-out-fail	Polq	CCAACAGCAGCTGGTCTATC	TGG	chr16:37013135-37013157	-	NO	295	chr16:37013000-37013261	NO	GGTCTCTAGAAGTGAAGATGTGT	CAAGACGTGACCAAGCAAAAG
195	knock-out-fail	Xrcc5	GGCACTGATAATGCCCTTGC	TGG	chr1:72312459-72312481	+	NO	195	chr1:72312283-72312545	YES	TTAATCTAGTATCTGGTGGCCCT	CAGCAAATCAAAATCTGGTAGCA
198	knock-out-fail	Polm	GGTGGTGCCGGCCCTCCTCA	GGG	chr11:5836199-5836221	+	NO	198	chr11:5836072-5836318	NO	GTTGGGGTCTCTATTGCTTTCC	GGCAGAAGAACATGGATGCT
298	knock-out-fail	Rnaseh1	TGTGGCAAATTTCTTAAACC	TGG	chr12:28652063-28652085	-	NO	298	chr12:28651968-28652236	YES	TGAGAAAGGATGTAATTGAAGAGGA	TAGACAGTCACCTTCTCTACAGA
202	knock-out-fail	Prkdc	CCTCAATGCTAAGCGACTTC	CGG	chr16:15648772-15648794	-	NO	201	chr16:15648683-15648914	YES	AATATTTTCTCCTTCCCTCTGCT	TAGGGCTTCTTCTCTACAATCAC
204	knock-out-fail	Xrcc6	CTGAGATTCGAACATAGCCC	TGG	chr15:82019032-82019054	-	NO	203.1	chr15:82018883-82019152	YES	CTTGTAACTCTATGGGCTTGTCT	GAGATAAGAGACATGAGCCACC
209	knock-out-fail	Rif1	AAACCGTGTACAGCCGAGAA	AGG	chr2:52074298-52074320	-	NO	209.1	chr2:52074148-52074417	NO	ATCTCTCCAGCCCTGAAAGTAAT	CAGATTTGGAAGGCTAAGAAAAGA
211	knock-out-fail	Trp53bp1	GGGGTGGGAGCAAACGCTCC	CGG	chr2:121259167-121259189	-	NO	211	chr2:121259058-121259327	YES	TATGACATGGTGAAGCAGTCGAG	TAGCAGACTTGGCCTCTCTCTA
221	knock-out-fail	Setmar	CTTAGGGATGTGGGATCCGA	AGG	chr6:108075853-108075875	+	NO	221	chr6:108075742-108075972	NO	ATTGACCCCACACAAATAACCTT	GAGAAGGAAGTGTAGGCCATTC
223	knock-out-fail	Rnaseh2a	TAACAGATGGCGTAGACCAT	GGG	chr8:84965618-84965640	+	NO	223	chr8:84965537-84965800	YES	GAACCCAGAGTGCAGACATT	GAAACCGGAGTGAGGATCATG
224	knock-out-fail	Rnaseh2a	CTCCCGCTCGTTCTCTGTCA	AGG	chr8:84965412-84965434	+	NO	224.1	chr8:84965325-84965546	YES	CATGCTGGTAGAGATCAGGTTTG	CTCTGGGTTCCTGGGTATGT
228	knock-out-fail	Xrcc1	AGGCGGACACTTACCGGAAG	TGG	chr7:24547815-24547837	+	NO	227	chr7:24547673-24547913	YES	GTGAAGTCAAGTGTGGAGAGTC	GGAATGAGGAGGTGGGAGAT
229	knock-out-fail	Fen1	AGTCTATGCTGCGGCCACGG	AGG	chr19:10200544-10200566	-	NO	229	chr19:10200394-10200655	YES	GGATGCACAGATCCACAAACT	AAACACCTGCTGAGCCTCAT
230	knock-out-fail	Fen1	CGCTGGGTGCATCAAGGTAA	GGG	chr19:10200607-10200629	+	NO	230	chr19:10200490-10200719	YES	TGGCAGTTAAGTGTCGCATTAG	GGAGGAGGTGGAGAAGTTCA
236	knock-out-fail	Bre	ATCCCTGCTTTCCCCGGAGG	AGG	chr5:32001389-32001411	+	NO	236	chr5:32001272-32001541	YES	CATACTGGGTGAGATGGCAG	ACACAAACCATGAGCTGACAG
238	knock-out-fail	Fam175a	TTTCTCCTCGGTGAAATGAA	AGG	chr5:100818579-100818601	-	NO	238	chr5:100818481-100818727	NO	GCATGCAAACTACCAAAACAGAA	GTGCCCACTACCTATAACACATT
240	knock-out-fail	Mad2l2	CCTGATTCTCTATGTGCGCG	AGG	chr4:148140958-148140980	+	NO	240	chr4:148140825-148141091	YES	TTTGGCCAAGGTAGGGATCT	TGAGGAAGCTTGCAAGTAGAATA
241	knock-out-fail	Mad2l2	CCTCGCGCACATAGAGAATC	AGG	chr4:148140958-148140980	-	NO	240	chr4:148140825-148141091	YES	TTTGGCCAAGGTAGGGATCT	TGAGGAAGCTTGCAAGTAGAATA

### Sheet: clones.S2
clone ID	SNPs in region	clone class	allele strain	allele indel	allele deleterious	allele number	allele note	clone well	sorting number	guide #148, mean expression negative	guide #15, mean expression negative	guide #48, mean expression negative	guide #48U, mean expression negative	guide #148, -log(p-value) indel profile, replicate 5	guide #148, -log(p-value) indel profile, replicate 6	guide #15, -log(p-value) indel profile, replicate 5	guide #15, -log(p-value) indel profile, replicate 6	guide #48, -log(p-value) indel profile, replicate 5	guide #48, -log(p-value) indel profile, replicate 6
Brca2#1	YES	in-frame	C:B:B	21I2X:1I:WT	N:Y:N	3		A1	1	0.856	0.052	0.766	0.037
Blm#1	YES	good	U:C	45D:5D	Y:Y	2		A2	2	0.874	0.088	0.768	0.2
Blm#2	YES	in-frame	U:B:B	51D:1I:3I1X	Y:Y:N	3		A3	3	0.962	0.096	0.94	0.227
Xlf#1	YES	perfect	C:B	1D:25D	Y:Y	2		A4	4	0.948	0.137	0.896	0.254						X
Blm#3	YES	in-frame	C:B	12D:14D	N:Y	2		A5	5	0.963	0.082	0.928	0.212
Xrcc4#1	YES	perfect	C:B	1D:1D	Y:Y	2		A6	6	0.938	0.261	0.887	0.103	33.5	24.7	132.9	124.9	38.6	52.6
Xlf#2	YES	good	C:C:B	4D:5D:5D	Y:Y:Y	3		A7	7	0.942	0.199	0.906	0.276	9.9	10.6	37.4	33.8	17.6	17.6
Lig4#1	YES	perfect	C:B	5D:2D	Y:Y	2		A8	8	0.892	0.255	0.797	0.23	44.4	26.7	89.6	93.4	53.6	49.9
Xlf#3	YES	perfect	C:B	22D1X:5D	Y:Y	2		A9	9	0.894	0.158	0.809	0.282	4.1	3	13	16.1	5.7	4.1
Rnf138#1	NO	perfect	U:U	11D1I:1I	Y:Y	2		A10	10	0.971	0.102	0.932	0.201
Brca2#2	YES	in-frame	C:B	9D:5D	N:Y	2	9D destroys one SD, but creates another one	A11	11	0.961	0.104	0.922	0.151
Lig4#2	YES	perfect	C:B	5D:2D	Y:Y	2		A12	12	0.865	0.282	0.79	0.306	29.4	22.1	49	45.8	41.8	46.7
R26#1	NO	control	U:U	10I:3D	Y:N	2		B1	13	0.848	0.077	0.812	0.124
Xrcc4#2	YES	perfect	C:B	4D:31D	Y:Y	2		B2	14	0.896	0.298	0.827	0.231	49.4	29.3	68.3	77	54.3	62.6
Rnf138#2	NO	perfect	U:U	2I:5D	Y:Y	2		B3	15	0.851	0.059	0.816	0.045
Ctip#1	YES	good	U:C:B	194I7D:1I:1I	Y:Y:Y	3		B4	16	0.846	0.045	0.802	0.188
Ctip#2	YES	in-frame	C:B	11D:15D	Y:N	2		B5	17	0.944	0.091	0.853	0.164
Rnf138#3	NO	perfect	U:U	10D:79D	Y:Y	2		B6	18	0.98	0.124	0.93	0.197
Ctip#3	YES	in-frame	C:B	15D:21D	N:N	2		B7	19	0.825	0.081	0.747	0.229
Lig4#3	YES	perfect	C:B	4D:1D	Y:Y	2		B8	20	0.946	0.286	0.863	0.202	34.3	44.3	92.1	100.2	43.5	50.8
R26#2	NO	control	U:U	3D:4D	N:Y	2		B9	21	0.875	0.09	0.825	0.177
R26#3	NO	control	U:U	1D:3D	Y:N	2		B10	22	0.946	0.087	0.901	0.237
Xrcc4#3	YES	perfect	C:B	5D:20D	Y:Y	2		B11	23	0.971	0.132	0.942	0.2			2.9	3.3
Polq#1	NO	perfect	U:U	1D:1I	Y:Y	2		B12	24	0.746	0.05	0.629	0.103
Trex1#1	NO	perfect	U:U	11D:34D	Y:Y	2		C1	25	0.911	0.101	0.852	0.189	6.1	4.3
Exo5#1	NO	perfect	U:U	14D:2D	Y:Y	2		C2	26	0.868	0.071	0.827	0.181
Exo5#2	NO	perfect	U:U	5D:7D	Y:Y	2		C3	27	0.87	0.074	0.775	0.178
Parp1#1	NO	perfect	U:U	1I:2D	Y:Y	2		C4	28	0.949	0.125	0.89	0.223
Polq#2	NO	good	U	5I1X	Y	1	assume biallelic	C5	29	0.876	0.009	0.884	0.124	47.2	40.8	45.2	46.6	43.7	X
Trex2#1	chrX	perfect	X	112D	Y	1		C6	30	0.883	0.053	0.812	0.046
Trex1#2	NO	perfect	U:U	1I:2D	Y:Y	2		C7	31	0.91	0.07	0.857	0.162	4.4	3.5
Exo5#3	NO	perfect	U:U	1D:9D1I	Y:Y	2		C8	32	0.921	0.074	0.893	0.145
Trex2#2	chrX	perfect	X	1I1X	Y	1		C9	33	0.874	0.081	0.84	0.134						X
Parp1#2	NO	good	U:U:U	1I:2D:2I	Y:Y:Y	3		C10	34	0.919	0.096	0.836	0.187
Polq#3	NO	good	U	11D	Y	1	assume biallelic	C11	35	0.623	0.013	0.667	0.101	27.6	26.8	48.1	36	27.1	36.7
Trex1#3	NO	good	U	22D	Y	1	assume biallelic	C12	36	0.929	0.091	0.842	0.229	4.7	4.1				X
Trex2#3	chrX	perfect	X	1I	Y	1		D1	37	0.981	0.115	0.964	0.311
Prkdc#1	YES	perfect	C:B	2D1X:8D	Y:Y	2		D2	38	0.941	0.15	0.916	0.281					4.4	2.7
Parp1#3	NO	perfect	U:U	1I:41D	Y:Y	2		D3	39	0.962	0.092	0.927	0.251
Xrcc4#4	YES	perfect	C:B	5D:2D1X	Y:Y	2		D4	40	0.889	0.269	0.813	0.258	48.5	32.4	117.4	129.5	53.4	46.2
Lig3#1	YES	good	B	1I	Y	1		D5	41	0.871	0.079	0.834	0.187
Xrcc5	YES	good	C:B	30D:1I	Y:Y	2		D6	42	0.908	0.241	0.827	0.18	37.1	27.7	50.6	43.2	78.5	75.3
Rnaseh1#1	YES	good	C:B	33D:7D	Y:Y	2	33D destroys SA	D7	43	0.955	0.08	0.934	0.183
Poll#1	YES	perfect	C:B	11D:4D1X	Y:Y	2		D8	44	0.969	0.141	0.952	0.269			9.1	6.8
Lig3#2	NO	perfect	U:U	10D:4D	Y:Y	2		D9	45	0.79	0.085	0.683	0.132						X
Rnaseh1#2	YES	in-frame	C:B	27D:1I	N:Y	2	27D destroys one SA, but creates another one	D10	46	0.889	0.077	0.831	0.164
Polm	NO	perfect	U:U	20D:7D	Y:Y	2		D11	47	0.888	0.071	0.85	0.136			X		6.1	5.8
Trp53#1	NO	perfect	U:U	1D:4D	Y:Y	2		D12	48	0.968	0.101	0.928	0.301
empty		control						E1	49
Prkdc#2	YES	perfect	C:B	8D:13D	Y:Y	2		E2	50	0.985	0.198	0.945	0.372					26	29.3
Rnaseh1#3	YES	perfect	C:B	13D2X:7D	Y:Y	2		E3	51	0.856	0.074	0.777	0.208
Trp53bp1#1	YES	good	C:B	72D:14D	Y:Y	2		E4	52	0.974	0.118	0.927	0.103					10.7	13.2
Trp53#2	NO	perfect	U:U	19D:1I	Y:Y	2		E5	53	0.946	0.063	0.863	0.152						X
Nbn#1	YES	perfect	C:B	19D:8D	Y:Y	2		E6	54	0.576	0.019	0.594	0.063	85	80.6	41	42.9	44.9	X
Prkdc#3	YES	perfect	C:B	8D:5D24I	Y:Y	2		E7	55	0.969	0.191	0.934	0.288					30.7	22.7
Nbn#2	YES	perfect	C:B	10D:1I	Y:Y	2		E8	56	0.693	0.02	0.702	0.071	94.9	90.6	39.5	41.9	53.6	56
Lig3#3	NO	good	U	10D	Y	1	assume biallelic	E9	57	0.954	0.085	0.918	0.16
Poll#2	YES	perfect	C:B	4D:1I	Y:Y	2		E10	58	0.828	0.11	0.763	0.173			17.1	17.3
Trp53#3	NO	perfect	U:U	1I:5D	Y:Y	2		E11	59	0.979	0.095	0.932	0.187					2.2	2.5
Dclre1c#1	YES	perfect	C:B	4I1X:20D	Y:Y	2		E12	60	0.932	0.125	0.89	0.223					26.2	X
Dclre1c#2	YES	good	U:B	7D:7D	Y:Y	2		F1	61	0.94	0.112	0.891	0.154					13.8	X
Nbn#3	YES	perfect	C:B	13D:2D	Y:Y	2		F2	62	0.775	0.016	0.805	0.075	116.1	118.1	47.8	45.8	66.3	66.1
hCCR5#1		control						F3	63	0.888	0.079	0.801	0.204
Wrn#1	NO	perfect	U:U	134D:143D	Y:Y	2		F4	64	0.97	0.096	0.934	0.242			2	3.2
Xrcc6	YES	good	C:C:B	1D:7D:7D	Y:Y:Y	3		F5	65	0.888	0.294	0.852	0.234	27.2	26.3	37	45.5	64.3	61
Wrn#2	YES	perfect	C:B	8D:5D	Y:Y	2		F6	66	0.765	0.067	0.706	0.157
Dclre1c#3	YES	perfect	C:B	11D:11D	Y:Y	2		F7	67	0.972	0.095	0.952	0.179					16.8	19.2
Ercc1#1	YES	good	U:B	46D:8D1I	Y:Y	2		F8	68	0.865	0.078	0.794	0.194					8.1	X
Poll#3	YES	perfect	C:B	11D:17D	Y:Y	2		F9	69	0.858	0.099	0.785	0.089			13.4	15.4
Rad52#1	NO	good	U:U	36D:7D	Y:Y	2		F10	70	0.966	0.067	0.935	0.181
Trp53bp1#2	YES	perfect	C:B	4D:4D	Y:Y	2		F11	71	0.876	0.086	0.803	0.102					9.6	6.9
Setmar#1	NO	good	U:U:U	37D:40D:5D	Y:Y:Y	3		F12	72	0.955	0.114	0.895	0.174
Wrn#3	NO	perfect	U:U	1I1X:4D	Y:Y	2		G1	73	0.954	0.077	0.919	0.203
Ercc1#2	YES	perfect	C:B	109D:1I	Y:Y	2		G2	74	0.975	0.107	0.919	0.222
Ercc1#3	YES	perfect	C:B	4D:1I	Y:Y	2		G3	75	0.942	0.086	0.904	0.209
Setmar#2	NO	perfect	U:U	5D:8D	Y:Y	2		G4	76	0.943	0.113	0.869	0.131
Lig1#1	YES	perfect	C:B	4D:1I	Y:Y	2		G5	77	0.752	0.056	0.635	0.099
Poll#4	YES	perfect	C:B	11D:5D	Y:Y	2		G6	78	0.897	0.119	0.842	0.204			15.2	11.7		X
Lig1#2	YES	perfect	C:B	2D6I:11D	Y:Y	2		G7	79	0.952	0.078	0.91	0.147
Bre#1	YES	perfect	C:B	2I1X:10D	Y:Y	2		G8	80	0.912	0.081	0.852	0.098
Rad52#2	NO	perfect	U:U	1I:5D1X	Y:Y	2		G9	81	0.967	0.103	0.944	0.241
Bre#2	YES	perfect	C:B	11D:1D17I	Y:Y	2		G10	82	0.974	0.105	0.953	0.224
Lig1#3	YES	perfect	C:B	25D:1I	Y:Y	2		G11	83	0.8	0.074	0.72	0.141
hCCR5#2		control						G12	84	0.961	0.108	0.902	0.197
Paxx#1	YES	perfect	C:B	8D:1I	Y:Y	2		H1	85	0.922	0.098	0.859	0.307
Bbs2x#1		control						H2	86	0.722	0.036	0.565	0.049
SryTrs		control						H3	87	0.942	0.068	0.897	0.085
hThumpD3AS		control						H4	88	0.869	0.054	0.811	0.054
Paxx#2	YES	perfect	C:B	1I:2I	Y:Y	2		H5	89	0.974	0.116	0.95	0.254						X
GFP		control						H6	90	0.945	0.104	0.859	0.173
Paxx#3	YES	perfect	C:B	8D:8D	Y:Y	2		H7	91	0.983	0.133	0.949	0.265
Bbs2x#2		control						H8	92	0.954	0.078	0.936	0.235
Xrcc1	YES	in-frame	U:C	39D:6D	Y:N	2		H9	93	0.881	0.04	0.819	0.046
Bbs2x#3		control						H10	94	0.807	0.078	0.702	0.161				X
Fam175a	NO	good	U:U:U	5D1X:5I:63D	Y:Y:Y	3	63D destroys SA	H11	95	0.964	0.12	0.924	0.262						X
Bbs2x#4		control						H12	96	0.969	0.098	0.934	0.271						X
